# Integrating protein networks and machine learning for disease stratification in the Hereditary Spastic Paraplegias

**DOI:** 10.1101/2021.01.14.425874

**Authors:** Nikoleta Vavouraki, James E. Tomkins, Eleanna Kara, Henry Houlden, John Hardy, Marcus J. Tindall, Patrick A. Lewis, Claudia Manzoni

**Affiliations:** Department of Pharmacy, University of Reading, Reading, RG6 6AH, United Kingdom; Department of Mathematics and Statistics, University of Reading, Reading, RG6 6AH, United Kingdom; Department of Neuromuscular Diseases, UCL Queen Square Institute of Neurology, London, WC1N 3BG, United Kingdom; Department of Neurodegenerative Disease, UCL Queen Square Institute of Neurology, London, WC1N 3BG, United Kingdom; Institute of Cardiovascular and Metabolic Research, University of Reading, Reading, RG6 6AS, United Kingdom; Department of Comparative Biomedical Sciences, Royal Veterinary College, London, NW1 0TU, United Kingdom; School of Pharmacy, University College London, London, WC1N 1AX, United Kingdom

**Keywords:** Hereditary Spastic Paraplegias, machine learning, neurodegeneration, PINOT, protein interaction network

## Abstract

The Hereditary Spastic Paraplegias are a group of neurodegenerative diseases characterized by spasticity and weakness in the lower body. Despite the identification of causative mutations in over 70 genes, the molecular aetiology remains unclear. Due to the combination of genetic diversity and variable clinical presentation, the Hereditary Spastic Paraplegias are a strong candidate for protein-protein interaction network analysis as a tool to understand disease mechanism(s) and to aid functional stratification of phenotypes. In this study, experimentally validated human protein-protein interactions were used to create a protein-protein interaction network based on the causative Hereditary Spastic Paraplegia genes. Network evaluation as a combination of both topological analysis and functional annotation led to the identification of core proteins in putative shared biological processes such as intracellular transport and vesicle trafficking. The application of machine learning techniques suggested a functional dichotomy linked with distinct sets of clinical presentations, suggesting there is scope to further classify conditions currently described under the same umbrella term of Hereditary Spastic Paraplegias based on specific molecular mechanisms of disease.
