## Supplementary File 2 for "Integrating protein networks and machine learning for disease stratification in the Hereditary Spastic Paraplegias"

Name	Is it a seed
ALDH18A1	HSPseed
AMPD2	HSPseed
AP4B1	HSPseed
AP4E1	HSPseed
AP4M1	HSPseed
AP4S1	HSPseed
ARL6IP1	HSPseed
ATP13A2	HSPseed
BSCL2	HSPseed
C19orf12	HSPseed
CAPN1	HSPseed
DDHD2	HSPseed
DSTYK	HSPseed
ERLIN1	HSPseed
ERLIN2	HSPseed
FARS2	HSPseed
GBA2	HSPseed
GJC2	HSPseed
HSPD1	HSPseed
IBA57	HSPseed
KIF1A	HSPseed
KIF1C	HSPseed
KIF5A	HSPseed
KLC2	HSPseed
L1CAM	HSPseed
MAG	HSPseed
MARS	HSPseed
NT5C2	HSPseed
PGAP1	HSPseed
PLP1	HSPseed
PNPLA6	HSPseed
RTN2	HSPseed
SLC33A1	HSPseed
SPART	HSPseed
SPAST	HSPseed
SPG7	HSPseed
TFG	HSPseed
TPP1	HSPseed
UBAP1	HSPseed
UCHL1	HSPseed
USP8	HSPseed
VPS37A	HSPseed
WDR48	HSPseed
ZFR	HSPseed
ZFYVE27	HSPseed
ACO2	Testseed
ALS2	Testseed
BICD2	Testseed
CCDC50	Testseed
CCT5	Testseed
IFIH1	Testseed
KIDINS220	Testseed
LYST	Testseed
ADRA1D
ALB
AMFR
APP
ATF2
ATP2A2
ATP5F1
CANX
CDC5L
CERK
CFTR
CHMP1A
CHMP1B
CHMP4B
CHRNA9
CLTC
COX15
CSNK2B
DCAF7
DDB2
DIABLO
DLST
DNAAF2
DTNBP1
EGFR
ESR1
EVA1C
F2R
FKBP8
FN1
FXR2
GAK
GALNT2
GOLIM4
GOLT1B
GRB2
HAX1
HDAC1
HDAC11
HNRNPA1
HSP90B1
HSPA5
HSPA8
HSPE1
ICAM2
IKBKE
IKBKG
ILK
IQCB1
ISLR
IST1
KIF5B
KLC1
KLC3
LLGL2
MCOLN3
MMGT1
MRPL58
MTUS2
MYC
MYCBP2
MYEF2
MYH9
NEDD1
NIPSNAP1
NME7
NUDT18
PDHA1
PDK3
PKN2
POLR2G
POT1
PTPN1
RAB11A
RAB14
RAB5C
RAB7A
RFWD3
RTN4
SEC61B
SFN
SIRT3
SNW1
SOD1
STOM
SYNE4
SYVN1
TCP1
TEPSIN
TIMM29
TINF2
TMEM63B
TP53
TRAK2
TSG101
TSPAN17
TUBA1C
TUBG1
UBC
USP45
VAPA
VCAM1
VDAC1
VPS28
XRCC3
YWHAB
YWHAE
YWHAG
YWHAQ
YWHAZ
ZRANB1
